# Urinary proteome changes during pregnancy in rats

**DOI:** 10.1101/2022.08.04.502874

**Authors:** Shuxuan Tang, Youhe Gao

**Affiliations:** Gene Engineering Drug and Biotechnology Beijing Key Laboratory, Life Science College, Beijing Normal University, Beijing 100875, China

**Keywords:** Urinary proteome, Normal pregnancy, Embryonic development, Coagulation pathway

## Abstract

Pregnancy involves a significant amount of physiological changes. A normal pregnancy is essential to ensure healthy maternal and fetal development. We sought to explore whether the urinary proteome could reflect the pregnancy process. Urine samples were collected from pregnant rats on gestational day 1, 4, 7, 11, 14, 16, 18, 20 (GD 1 d, GD 4 d, GD 7 d, GD 11 d, GD 14 d, GD 16 d, GD 18 d, GD 20 d), and control rats on days 0, 4, 7, 11, 14, 16, 18 and 20. The urinary proteome was profiled by liquid chromatography coupled with tandem mass spectrometry (LC-MS/MS), and differential proteins were obtained by comparing the 0 d (GD 1 d) of the same group at each time point within the two groups. Through the analysis of the enriched pathways of differentially expressed proteins in the pregnant group, during the period from fertilization to implantation, many pathways related to embryo implantation and trophoblast differentiation were enriched on GD 1 d, GD 4 d and GD 7 d. In addition, the developmental process of the fetal rat heart such as heart looping and endocardial cushion formation, are consistent with the timing of previous studies; the developmental process of the lung and the development of the rat embryo alveoli before birth are consistent with the reported timing; and the developmental time of the rat embryo pancreas is also during the period of pancreatic cell proliferation and differentiation. These processes were enriched only in the pregnancy group and not in the control group. Furthermore, coagulation-associated pathways were found to be increasingly prominent before labor, which is consistent with the previously reported trend of increasing coagulation function during pregnancy. Our results indicated urinary proteome can reflect some embryonic developmental and maternal changes in rat pregnancy.
