## Supplement Table 1 for "Urinary proteome changes during pregnancy in rats"

### Sheet: pregnant group
differential proteins
GD 1 d	GD 4 d	GD 7 d	GD 11 d	GD 14 d	GD 16 d	GD 18 d	GD 20 d
A0A0A0MXY7	A0A0G2JSJ8	A0A0G2JSV5	A0A0F7RQL3	A0A096MJ90	A0A096P6L8	A0A096MJ90	A0A096MJ90
A0A0G2JU96	A0A0G2JUT1	A0A0G2JXG3	A0A0G2JVW1	A0A0A0MY22	A0A0G2JT70	A0A096MK30	A0A096MJP5
A0A0G2JVW1	A0A0G2JVE6	A0A0G2K785	A0A0G2JW72	A0A0G2JT70	A0A0G2JTI8	A0A096P6L8	A0A096P6L9
A0A0G2K1L8	A0A0G2K2L1	A0A0G2KA90	A0A0G2K2L1	A0A0G2JTU2	A0A0G2JW41	A0A0A0MXX5	A0A0G2JSI4
A0A0G2K2B6	A0A0G2K6T1	A0A0H2UHY8	A0A0G2K6T1	A0A0G2JVW1	A0A0G2JZH0	A0A0G2JSI4	A0A0G2JSJ5
A0A0G2K2L1	A0A0G2K8I5	A0A1K0FUA6	A0A0G2K7J5	A0A0G2JW41	A0A0G2K151	A0A0G2JSJ2	A0A0G2JSV5
A0A0G2K6T1	A0A0G2K9D7	B0BNJ1	B0K010	A0A0G2JYF9	A0A0G2K2L1	A0A0G2JST3	A0A0G2JTI8
A0A0G2K9X1	A5I9F0	B0K010	B1WBN7	A0A0G2K085	A0A0G2K654	A0A0G2JTI8	A0A0G2JTX5
A0A140TAE0	B0BMW4	B6DYQ5	B2GUV5	A0A0G2K2P7	A0A0G2K7Y0	A0A0G2JTU2	A0A0G2JV12
A1A5L1	B0BNJ1	D3Z8P5	B4F7D9	A0A0G2K3I3	A0A0G2KAS2	A0A0G2JU71	A0A0G2K151
B2GV31	B0BNK1	D4A1K4	B6DYP8	A0A0G2K423	A0A0H2UHB3	A0A0G2JW72	A0A0G2K2B6
B2RYW6	B2GV31	F1LZJ4	D3ZGF1	A0A0G2K6T9	B5DEN4	A0A0G2JWB6	A0A0G2K2L1
B4F795	B4F7D9	G3V6P2	D3ZTV3	A0A0G2K7X7	B6DYQ2	A0A0G2JWX0	A0A0G2K2P7
B6DYP8	B6DYQ2	G3V6P8	D3ZUX1	A0A0H2UHV3	D2XZ43	A0A0G2JWX4	A0A0G2K2R5
B6DYQ7	B6DYQ7	M0RAM5	D3ZV56	A0A140TAA1	D3Z9U8	A0A0G2JXF0	A0A0G2K423
D3Z9E5	D3ZGF1	P05942	D4A133	A0A5C5	D3ZC55	A0A0G2JY19	A0A0G2K488
D3ZE16	D3ZHA1	P06399	D4A6X4	B1H253	D3ZGP2	A0A0G2JYF9	A0A0G2K531
D3ZGF1	D3ZUX1	P19468	D4ADL1	B1WC21	D3ZJ08	A0A0G2JZ69	A0A0G2K588
D3ZI66	F1LMI6	P20909	F1LMI6	B2RZ27	D3ZJW6	A0A0G2JZG3	A0A0G2K5X1
D3ZRD9	F1MAH6	P29975	F1LQ08	B2RZ77	D3ZKN1	A0A0G2K013	A0A0G2K6T1
D3ZSL2	G3V6P7	P51635	F1M8K0	D3ZFF8	D3ZS24	A0A0G2K085	A0A0G2K7I1
D3ZUU6	G3V7W1	P62749	F1MAD3	D3ZGP2	D4A5P8	A0A0G2K151	A0A0G2K7Y5
D3ZV56	G3V8G9	Q32KJ6	F8WG95	D4A9Q5	F1LML2	A0A0G2K2P7	A0A0G2K872
D3ZZ08	I2FHN3	Q497B0	G3V709	D4AE21	F1LVW5	A0A0G2K2R5	A0A0G2K8I5
D4A133	O35142	Q498S8	G3V7L8	F1LWQ2	F1LYI7	A0A0G2K423	A0A0G2K9D7
D4A740	P04638	Q4FZV0	G3V8G9	F7FJQ3	F1LYQ4	A0A0G2K488	A0A0G2K9X1
E9PSP1	P05197	Q5U2Q3	G3V8M6	F7FMS0	F1M963	A0A0G2K6J5	A0A0H2UHB3
F1LMI6	P11980	Q5XI77	G3V8X5	G3V686	G3V7H2	A0A0G2K6T9	A0A0H2UI19
F1M1R0	P16617	Q62975	I2FHN3	G3V7A5	G3V7Q7	A0A0G2K7C3	A0A140TAG4
F1MAD3	P27605	Q63530	M0R5J4	M0R9M6	G3V7S0	A0A0G2K7J5	A0A5C5
F8WG95	P28826	Q64602	M0R7L1	O35370	O70371	A0A0G2K7W8	A9CME3
G3V6P2	P30349	Q6AYC4	M0RC23	O70534	O70513	A0A0G2K8K3	A9UMW1
G3V6S2	P36375	Q6AYS7	O35142	O89117	P00731	A0A0G2K8K8	B0BNG3
M0R4X2	P42854	Q6IRJ7	P00731	P08649	P01041	A0A0G2K9J2	B1WC21
P02651	P54313	Q6PSM0	P00884	P0DP29	P07171	A0A0G2K9Q9	B2RZ27
P04073	P61980	Q71KM5	P04797	P14630	P0DP29	A0A0G2KB26	B2RZ72
P05545	P61983	Q7M0E3	P09034	P22057	P10758	A0A0G2QC23	B2RZ77
P07895	P62944	Q812E9	P11883	P27274	P11030	A0A0H2UH96	B6DYQ2
P08932	P97608	Q923M1	P16617	P29534	P14630	A0A0H2UHB3	B6DYQ7
P16617	Q07523		P36860	P30152	P16617	A0A0H2UHY8	D0VED2
P19939	Q32KJ6		P47820	P52759	P21674	A0A140TAA1	D1M8S3
P27605	Q499S6		P51635	Q4V885	P97710	A0A140TAA4	D2XZ43
P36375	Q4FZV0		P54311	Q6AYT8	Q05BA4	A0A140TAG4	D3Z9E1
P81155	Q4V8Q2		P62329	Q6GMN4	Q08163	A0A5C5	D3ZA76
P84039	Q5GAM3		P63322	Q6IN37	Q10758	A2RUW1	D3ZBE9
P97574	Q5I0E9		P84039	Q6P6T8	Q31261	A9CME3	D3ZBQ5
P97608	Q5I0M1		P85108	Q80YV8	Q32KJ5	B0BNG3	D3ZCG9
Q07008	Q64724		Q07008	Q8K4J7	Q4V7D9	B1H253	D3ZEP5
Q07523	Q6AYS3		Q07523	Q99N74	Q4V8K5	B1WC21	D3ZET1
Q32KJ6	Q6IRJ7		Q4KLZ6	Q9QWJ9	Q568Z6	B2B9A9	D3ZF92
Q499S6	Q6MG70		Q4V8Q2	Q9QZQ5	Q5BK81	B2RZ77	D3ZGP2
Q4V8Q2	Q6P767		Q5FVH2	Q9QZQ5	Q63772	B3EY84	D3ZQU7
Q5I0M1	Q6P9V1		Q5I0H8		Q642A7	B3EY86	D3ZSC1
Q64724	Q6RUV5		Q5I0M1		Q6AXN2	B4F7A5	D3ZSL2
Q6AYS3	Q71KM5		Q5M7T9		Q6AXV4	B6ID02	D3ZSY7
Q6IN11	Q9Z2L0		Q5WN11		Q6IFU7	D0VED2	D3ZVK5
Q6IRS6			Q62894		Q6IFV3	D3Z9U8	D3ZWC1
Q6P9V1			Q62975		Q6IN37	D3ZBQ5	D3ZZ08
Q70Q42			Q6IRJ7		Q6MG71	D3ZC55	D4A263
Q80YV8			Q6P503		Q6P6T8	D3ZCG9	D4A4S5
Q80ZA3			Q6P9V1		Q6P767	D3ZET1	D4A5P8
Q91YB6			Q6RUV5		Q6P781	D3ZF92	D4A5T8
Q920A6			Q71KM5		Q6V9V9	D3ZFF8	F1LMI3
Q9Z2L0			Q7TPB4		Q71SA3	D3ZFP5	F1LQI1
			Q812E9		Q80WD1	D3ZGP2	F1LR92
			Q99068		Q80YV8	D3ZIF6	F1LRJ7
			Q9QYU4		Q8VHC1	D3ZLA3	F1LVW5
			Q9QYU9		Q9WUC4	D3ZMS7	F1LYI7
			Q9Z2L0		Q9WVJ6	D3ZPV8	F1LYQ4
						D3ZSL2	F1LYX9
						D3ZVK5	F1M5L5
						D3ZZ08	F1M7U7
						D4A133	F1M861
						D4A4S5	F1M8F5
						D4A5P8	F1M9B2
						D4AE21	F1MAH6
						F1LMI3	F1MAN8
						F1LQ83	F7FJQ3
						F1LR92	F7FMS0
						F1LRJ9	G3V6D0
						F1LTY5	G3V6R5
						F1LVW5	G3V6W3
						F1LWQ2	G3V7D0
						F1LYQ4	G3V7H2
						F1LYX9	G3V7I0
						F1M3Y4	G3V7I9
						F1M5L5	G3V7L8
						F1M8F5	G3V7Q7
						F1M953	G3V7S0
						F1M9V7	G3V827
						F1MAH6	G3V836
						F1MAN8	G3V843
						F2W8B0	G3V928
						F7F5P4	M0R7L1
						F7FJQ3	M0R816
						G3V647	M0R8A3
						G3V686	M0R8B5
						G3V6D0	M0R9M6
						G3V6R5	M0RBX7
						G3V709	M0RC23
						G3V7H2	M0RCN6
						G3V7K2	M0RCY2
						G3V7L8	M0RD98
						G3V7Q7	M0RDL2
						G3V7S0	O02938
						G3V833	O70513
						G3V843	O70534
						M0R5J4	O88917
						M0R757	P01041
						M0R7L1	P02680
						M0R7M5	P04797
						M0R816	P05545
						M0R8A3	P07171
						M0R9M6	P07314
						M0RDL2	P08649
						O08557	P0DP29
						O35112	P10247
						O70371	P10960
						O70513	P14630
						O70534	P14841
						O70540	P15473
						O88917	P17559
						P01836	P19804
						P04797	P20059
						P05065	P21704
						P08592	P22057
						P09034	P27274
						P0DMW0	P27590
						P10758	P29598
						P10960	P30152
						P11980	P46413
						P12368	P52759
						P14630	P53369
						P14841	P55053
						P15473	P61459
						P17559	P62815
						P19804	P70709
						P19814	P80202
						P20767	P85971
						P21704	Q00238
						P22057	Q02974
						P25113	Q03248
						P27274	Q05BA4
						P30152	Q06496
						P35213	Q32KJ5
						P41562	Q32PZ8
						P42854	Q498R7
						P45592	Q498S8
						P48500	Q4KLL7
						P50398	Q4KM66
						P50399	Q4V885
						P54311	Q562C9
						P62815	Q5I0D7
						P63018	Q5I0L0
						P63102	Q5M876
						P68370	Q5RLM2
						P80202	Q5U355
						P83121	Q5XI21
						P97615	Q62636
						Q00238	Q63024
						Q02445	Q63041
						Q05BA4	Q63088
						Q10758	Q63150
						Q32PZ8	Q63213
						Q497B0	Q63257
						Q498S8	Q63279
						Q4FZU2	Q63316
						Q4KLZ7	Q63467
						Q4KM66	Q63691
						Q4V885	Q63772
						Q4V8K5	Q642A7
						Q501W2	Q64335
						Q568Z6	Q6AYE5
						Q5BK81	Q6AYT0
						Q5EBC0	Q6AYT8
						Q5FVP9	Q6DGG1
						Q5FVR0	Q6IFV3
						Q5PQK5	Q6IRS6
						Q5RKI0	Q6P6T8
						Q5XIL0	Q6P767
						Q63213	Q6P781
						Q63257	Q6TMA8
						Q63355	Q6TUD4
						Q63467	Q71KM5
						Q63772	Q76M99
						Q64240	Q7TQ70
						Q642A7	Q7TQ94
						Q64335	Q80YV8
						Q66HG4	Q811M5
						Q66HT1	Q812E9
						Q6AXR4	Q8K3U6
						Q6GMN4	Q8K4J7
						Q6IFU7	Q8R490
						Q6IFV1	Q920A6
						Q6IFV3	Q99N74
						Q6IMZ3	Q9EPB1
						Q6IN37	Q9ESH6
						Q6JE36	Q9QZQ5
						Q6P0K8	Q9WUC4
						Q6P6Q2	Q9Z254
						Q6P6T8
						Q6P762
						Q6P781
						Q6P7S1
						Q6Q0N1
						Q6TUD4
						Q811M5
						Q8CHN3
						Q8K4J7
						Q8R490
						Q9EPB1
						Q9ESS6
						Q9JJ40
						Q9QWJ9
						Q9QYU9
						Q9QZQ5
						Q9R066
						Q9WUC4
						Q9WUK5
						Q9WVJ6

### Sheet: control group
		differential proteins
4 d	7 d	11 d	14 d	16 d	18 d	20 d
A0A0G2JTC1;D4A6Y0	A0A0G2JU92;A0A0G2JWP4;O88775	A0A0G2JSR9;Q91ZS3	A0A0G2JTX6;D3ZPN6	A0A0G2JSI1;Q9JLJ3	A0A096MK30;A0A1W2Q6E9	A0A0A0MY22
A0A0G2JTG4;A0A0G2JWF2;F1M195;F1M1Q7	A0A0G2JWX0	A0A0G2JXG3;Q6AY41	A0A0G2JXN4;D3ZH29;Q64625	A0A0G2JSW3	A0A1R3UCK3;P07647	A0A0G2JSR9;Q91ZS3
A0A0G2JVW1;P24594	A0A0G2K2B8;P68511	A0A0G2JZ13;D3ZGE6;Q66HL2	A0A0G2K394;B0BNC1;P41498;Z4YNF4	A0A0G2JVT5;A0A0G2K7S7;B2GVB6;Q6MG19	A1A5L1;P70645	A0A0G2K0I4
A0A0G2JXB7	A0A140TAE0;Q62667	A0A0G2K0I4	A0A0G2K6T9	A0A0G2JW41	B4F7A5;Q4L2A2	A0A0G2K0V3;Q9Z1N4
A0A0G2JYW3;P08081;Q5PPP1	A0A140TAG4;Q9R044	A0A0G2K3I3;D3ZJR7;Q3T1K6	A0A0G2K872;Q1WIM3	A0A0G2JZG3;O70215	D3ZAU0	A0A0G2K1U8;P55091
A0A0G2K1P2;F8WSD3;Q5RJL6	A9CME3;Q5M891;Q63514	B4F787	A0A0G2KAJ7	A0A0G2K3Z9;Q63716	D3ZSU7	A0A0G2K3I3;D3ZJR7;Q3T1K6
A0A1K0FUA6;P11517	B0BNG3	D3Z979	A0A0G2QC23;G3V6H1	A0A0G2K7Q2;P34080	D3ZUU6	A0A0G2K6T1;G3V844
D3ZC54	B4F7A5;Q4L2A2	D3Z9E1	A2RUW1	A0A140TAD1;Q6AY63	D4A6I7	A0A0G2K872;Q1WIM3
D3ZGK7	B4F7E2;P50430	D4A183	B1H232	A1A5L1;P70645	D4A9Q5	A1A5L1;P70645
D3ZQN7	B5DEM1;P18427	D4A7L8	B2LYI9	A7M746	F1LYI7	AAAAAA;iRT_Peptides_Fusion
D4A9V5	D3Z979	F1LRH4	D3ZE93	B4F7E6;Q08849	F7F3I7	B4F787
H6X2V9	D3ZF92	G3V6C2;Q6AYR0	D3ZMS7	B5DEM1;P18427	G3V7L8;Q6PCU2	B5DFD6
P04055	D3ZF96	I2FHN3;P07154	D3ZUM4	B6DYP7;P00502	G3V7W1	D3ZCH9;M0R8W9
P14844	D3ZMS7	M0RA54	D4A4U3	B6DYQ7;P04906	M0RBX3	D3ZFP5
P25236	D3ZRJ6	P07895	D4AAE2	D3ZQ57	P04762	D4A183
P28494	D3ZZ08	P08721;P97827	D4AC39	D3ZVQ0	P07379	D4A3L8
P83121	D4A0S3;Q63134	P23785	D4ACK7	D3ZZ08	P14844	D4A4S5
P97574	D4A9V5	P63259	F1MAD3;Q9ERV0	D4ADL1	P20611;Q642D2	D4A4U3
Q5GAM6;Q5WRG2	E9PSP1	Q5I0M1	F7EL93	E9PSP1	P21704	D4A6X4
Q6IRS6;Q9QX79	F1LMI6;P53792	Q63467	F7F3I7	F1LMG2;Q68FT5	P24368	E9PSP1
Q812E9	F1LML2;P0CG51;P62982;P62986;Q5FWT0;Q63429;Q63654;Q6P7R7;Q6PED0		G3V7L4	F1LN73;F1LXN6;Q62773;Q91WW8	P47853	F1LQP8;P55280
Q91YB6	F1LQ83		M0RBX3	F1LS29;P97571	P97584	F1LQQ8;P06760
	F1LRA5		O35370	G3V6C2;Q6AYR0	Q07936	F1LRE2;O70211
	F1M4J1		O55004;W0UVG1	G3V8U9;P34067	Q09326	F1M9B2
	F1M7U7;P55146		P04638	M0RA54	Q3MIE8	F1MA46
	F1MA37;Q9ES87		P30120	M0RC23	Q4V885	G3V7A5
	F7F3I7		P31430	O89117	Q568Z6	I2FHN3;P07154
	M0R9L2		Q07523	P05065	Q5GAM6;Q5WRG2	M0R4X2;Q64335
	O89117		Q4KMA2	P07379	Q63768	M0RA54
	P01041		Q4V8Q2;Q6I750	P08289	Q6MG70;Q99PW3	M0RBX3
	P04218		Q5M8A0	P13221	Q6P7S1	O54715;Q6IRF8
	P30120		Q63257	P29534	Q6P9V9	P02793;Q7TP54
	P31430		Q63691	P31430	Q8CG45	P06761
	P97546		Q641X3	P42123	Q8K4G9	P07895
	Q4V885		Q6AYC4	P63259	Q920A6	P19132;Q66HI5
	Q4VBH1		Q6AYS4	P80202	Q9JI92	P19939
	Q562C9		Q6P7A9	P97584		P21743
	Q5I0H8		Q8R431	Q5BK05		P26772
	Q5XIL0		Q9EQV6	Q5I0M1		P28826
	Q642B0			Q63467		P30152
	Q68FP1			Q64057		P31430
	Q6IN11;Q9R1E9;Q9R2C0			Q642B4		P62329
	Q6P7B6			Q6P9V9		P80202
	Q70Q42;Q8K4J7			Q75NI5		P81155
	Q811M5			Q811M5		P97574
	Q8K4Y7			Q8K4Y7		P97584
	Q8R490			Q8R490		Q09326
						Q4G075
						Q4V885
						Q4VBH1
						Q5BK05
						Q5I0M1
						Q675A5
						Q6AYC4
						Q80WD0
						Q80WD1
						Q8CIN0;Q8CIN1;Q8CIN2;Q8CIN3
						Q8CJD3
						Q9JJI2
						Q9JJI3
						Q9JKB7;Q9WTT6

### Sheet: Sheet7
Group	Nunber	Elements
differential proteins common in control and pregnancy groups	83	E9PSP1
		M0RC23
		B6DYQ7
		A9CME3
		A0A0G2QC23
		P19939
		Q568Z6
		P04638
		Q63691
		P07895
		Q6IN11
		A0A0A0MY22
		Q920A6
		Q80WD1
		A0A0G2JW41
		A1A5L1
		F1MAD3
		A0A0G2JZG3
		D4A6X4
		Q5I0M1
		F1LQ83
		B4F7A5
		A0A096MK30
		A0A0G2K872
		A0A1K0FUA6
		O89117
		P30152
		Q562C9
		Q63257
		P97574
		Q70Q42
		G3V7L8
		A0A0G2K6T1
		Q4V8Q2
		Q6IRS6
		A0A140TAE0
		D3ZFP5
		D3ZUU6
		F1M9B2
		A0A140TAG4
		P80202
		D3ZF92
		Q5XIL0
		G3V7A5
		Q91YB6
		Q6AYC4
		P81155
		D3ZMS7
		P29534
		I2FHN3
		Q6P7S1
		Q6MG70
		Q63467
		Q4V885
		Q812E9
		P21704
		P05065
		P01041
		O35370
		D4A4S5
		D3ZZ08
		M0R4X2
		F1LYI7
		F1M7U7
		A0A0G2JVW1
		A2RUW1
		A0A0G2JWX0
		F1LMI6
		A0A0G2K3I3
		Q811M5
		A0A0G2K6T9
		D4A9Q5
		G3V7W1
		Q8R490
		P62329
		P83121
		A0A0G2JXG3
		D4ADL1
		D3Z9E1
		B0BNG3
		Q07523
		Q5I0H8
		P28826
differential proteins in control group	137	A0A0G2K0V3
		D3ZE93
		Q9JI92
		Q64057
		Q9EQV6
		D3ZQ57
		Q4VBH1
		D4A6I7
		Q642B4
		AAAAAA
		Q5GAM6
		M0RA54
		B4F7E2
		B4F7E6
		P07379
		Q8K4Y7
		O55004
		F1LN73
		Q07936
		A0A0G2JYW3
		P63259
		F7F3I7
		A0A0G2K3Z9
		M0RBX3
		B1H232
		P04218
		P20611
		A0A0G2KAJ7
		Q675A5
		Q5M8A0
		P21743
		P14844
		Q9JJI2
		F1MA37
		Q8K4G9
		P47853
		F1MA46
		P97546
		A0A0G2JSI1
		D3ZSU7
		P42123
		D4A183
		F1LML2;
		A0A0G2JSR9
		A0A0G2JVT5
		Q6AYS4
		D3ZC54
		Q63768
		P19132
		D4A3L8
		Q5BK05
		D3ZAU0
		B5DFD6
		B6DYP7
		F1LRE2
		P04055
		P28494
		A0A0G2JTX6
		G3V8U9
		Q3MIE8
		P26772
		A0A0G2JTC1
		Q8CIN0
		P24368
		D4AC39
		A0A0G2K394
		H6X2V9
		Q6P9V9
		A0A0G2K2B8
		F1LRA5
		D3ZRJ6
		F1LRH4
		D4ACK7
		P08289
		D4A4U3
		D3ZUM4
		Q8CJD3
		Q75NI5
		O54715
		A0A0G2K0I4
		F1LQP8
		M0R9L2
		D4A0S3
		A0A0G2JZ13
		F1LQQ8
		P02793
		D4AAE2
		D3ZCH9
		B5DEM1
		P08721
		P23785
		A0A0G2K1P2
		A0A0G2JXB7
		Q4G075
		D4A9V5
		B4F787
		F1M4J1
		A0A1R3UCK3
		Q4KMA2
		P13221
		P97584
		G3V7L4
		P25236
		Q80WD0
		A0A0G2K7Q2
		D3ZVQ0
		Q641X3
		P04762
		B2LYI9
		F1LS29
		A0A0G2JU92
		Q9JJI3
		A0A0G2K1U8
		D3ZQN7
		D3ZGK7
		Q6P7B6
		A0A0G2JXN4
		A7M746
		F7EL93
		D4A7L8
		Q09326
		Q8R431
		P31430
		Q68FP1
		Q9JKB7
		Q6P7A9
		A0A0G2JSW3
		P06761
		A0A0G2JTG4
		A0A140TAD1
		D3Z979
		G3V6C2
		Q8CG45
		D3ZF96
		P30120
		F1LMG2
		Q642B0
differential proteins in pregnant group	423	Q9WVJ6
		Q5WN11
		Q64602
		Q63279
		P54313
		G3V6S2
		P20059
		F1MAN8
		Q6AXR4
		Q66HT1
		F1LTY5
		Q76M99
		D3ZPV8
		Q6AYT8
		G3V928
		Q9R066
		P55053
		Q9QWJ9
		Q6IRJ7
		Q66HG4
		Q6P0K8
		A0A0G2KB26
		Q501W2
		A0A0G2K9Q9
		F1LRJ9
		A0A0G2K085
		P08932
		Q62894
		D4A5P8
		Q6IFV3
		A0A0G2JSV5
		B0BNK1
		B6ID02
		A0A0G2JV12
		P41562
		Q80YV8
		P27605
		Q6RUV5
		Q4KM66
		Q80ZA3
		F7FJQ3
		M0R7L1
		Q4V7D9
		G3V8X5
		A0A0H2UI19
		P25113
		P05942
		A0A0G2K7X7
		Q71KM5
		F7FMS0
		Q00238
		Q71SA3
		D3Z9U8
		P62749
		D3ZFF8
		P36860
		Q06496
		Q6AXN2
		P19468
		M0R757
		D3ZBQ5
		A0A096P6L8
		P12368
		M0R8A3
		M0R816
		Q05BA4
		A0A0G2K423
		P17559
		D0VED2
		A0A0G2K2B6
		G3V6D0
		P29975
		P07314
		Q02445
		F1LWQ2
		Q7M0E3
		Q6DGG1
		A0A0H2UH96
		P09034
		P97615
		Q6V9V9
		Q5M7T9
		P42854
		B1WBN7
		Q5XI77
		G3V7I0
		A0A0G2JT70
		P22057
		F1M5L5
		P14630
		D4A263
		Q5FVP9
		F1LZJ4
		B2RZ72
		P27274
		D3ZIF6
		D2XZ43
		P53369
		O70540
		P10758
		P97608
		D3ZVK5
		P36375
		F1LRJ7
		G3V7Q7
		D3ZJW6
		M0RD98
		Q6IFV1
		P85971
		Q4FZU2
		Q5RLM2
		F1M1R0
		Q07008
		Q9Z2L0
		P50399
		A0A5C5
		B5DEN4
		P0DMW0
		Q08163
		A0A0G2K531
		A0A0G2K2L1
		Q9WUC4
		Q497B0
		P08649
		D3ZI66
		P19804
		F1LR92
		G3V7S0
		B0BMW4
		A0A0A0MXY7
		Q63024
		Q6P781
		B2RYW6
		Q9ESH6
		Q63530
		Q9Z254
		P14841
		Q7TQ94
		G3V827
		Q5BK81
		A0A0G2K7J5
		B6DYP8
		G3V6P2
		Q4KLL7
		Q5U2Q3
		A0A0G2K8K3
		P05545
		A0A0G2K2R5
		G3V836
		M0R9M6
		Q9QYU9
		B2GV31
		P35213
		A0A0G2K5X1
		P05197
		F8WG95
		A0A0G2JTI8
		P63018
		Q923M1
		D3ZCG9
		G3V7H2
		Q498R7
		F7F5P4
		A0A0G2JSJ2
		D3Z9E5
		Q5FVR0
		A0A0G2JY19
		P61983
		M0R8B5
		D3ZSC1
		A0A0G2JWX4
		Q5GAM3
		Q498S8
		A0A0G2JU96
		A0A0G2JST3
		Q6P767
		D3ZA76
		G3V843
		B3EY86
		Q63150
		G3V6P7
		F2W8B0
		O70513
		D3ZS24
		F1LYX9
		A0A0H2UHY8
		F1M3Y4
		A0A0G2K9J2
		P52759
		Q642A7
		A0A0G2K7C3
		F1M861
		A0A0G2JZ69
		B2RZ27
		Q99N74
		B2RZ77
		P54311
		F1M8K0
		P01836
		A0A0G2K7Y0
		G3V833
		Q6IN37
		A0A0A0MXX5
		Q6TUD4
		D4A740
		F1LVW5
		D3ZWC1
		Q9JJ40
		F1LQ08
		F1LML2
		A0A0G2K588
		A0A0G2JTU2
		B1WC21
		P51635
		Q7TQ70
		P27590
		D3ZKN1
		Q4FZV0
		Q6AYS7
		F1M9V7
		G3V6P8
		Q8VHC1
		Q10758
		P61459
		M0RCY2
		Q6AYS3
		A0A0G2K488
		Q64335
		O88917
		Q4KLZ7
		Q6P762
		A0A0G2JSJ8
		Q9EPB1
		P06399
		D3Z8P5
		A0A0G2JSI4
		O70534
		Q4KLZ6
		P10247
		F1M963
		Q5M876
		P45592
		F1MAH6
		B4F795
		P04073
		A0A0G2JW72
		Q6Q0N1
		Q63088
		Q64724
		D3ZJ08
		P21674
		F1LMI3
		Q5RKI0
		A5I9F0
		A0A0G2KAS2
		P11030
		D3ZC55
		D3ZLA3
		O02938
		Q5I0E9
		O70371
		M0R7M5
		D3ZBE9
		P00731
		Q6P6Q2
		G3V7K2
		Q02974
		D3ZQU7
		A0A0G2JTX5
		D3ZSL2
		O35142
		Q5XI21
		B0BNJ1
		Q9QYU4
		Q9QZQ5
		Q6P6T8
		A0A096MJP5
		Q31261
		Q5U355
		A0A140TAA1
		A0A0G2JXF0
		P61980
		P00884
		M0RBX7
		Q8CHN3
		B0K010
		P48500
		P62944
		Q5PQK5
		P11883
		B4F7D9
		Q7TPB4
		P97710
		D3ZGP2
		Q8K4J7
		Q9WUK5
		G3V8M6
		Q62975
		B3EY84
		D3ZSY7
		P30349
		P62815
		B2GUV5
		A0A0G2JZH0
		B2B9A9
		D3ZTV3
		Q6P503
		Q6IMZ3
		P16617
		G3V8G9
		A0A0G2JYF9
		O08557
		P15473
		A0A0G2K9D7
		D3ZET1
		Q6AYE5
		A0A0G2JUT1
		P02680
		Q63213
		G3V686
		G3V647
		Q6GMN4
		Q63316
		A0A0G2K013
		P10960
		P19814
		Q8K3U6
		G3V6R5
		A0A0G2JSJ5
		M0R5J4
		F1M8F5
		Q5FVH2
		P07171
		P29598
		D4AE21
		P70709
		D4A1K4
		P04797
		P50398
		P84039
		Q03248
		Q9ESS6
		Q6JE36
		A0A0G2K7I1
		A0A0G2JVE6
		O35112
		A0A0G2K7W8
		Q32KJ6
		M0RAM5
		D3ZGF1
		Q6P9V1
		Q5I0L0
		P63322
		F1M953
		M0RDL2
		P46413
		Q5EBC0
		Q6TMA8
		P63102
		A0A096P6L9
		A0A0G2K151
		D1M8S3
		P0DP29
		Q6AXV4
		A0A140TAA4
		Q63355
		P68370
		Q499S6
		A0A0G2K1L8
		A0A0G2JU71
		P20909
		G3V709
		P02651
		Q6AYT0
		A0A0G2K6J5
		P85108
		P20767
		B6DYQ2
		A0A0G2K2P7
		Q5I0D7
		D4A133
		P11980
		Q63772
		Q63041
		Q4V8K5
		Q99068
		G3V7D0
		D3ZEP5
		Q6IFU7
		P47820
		F1LYQ4
		P08592
		A0A0H2UHB3
		M0RCN6
		Q64240
		A0A0F7RQL3
		A0A0G2K8I5
		B1H253
		A0A0G2K785
		A0A0G2K654
		A0A096MJ90
		A0A0G2K8K8
		Q62636
		D4A5T8
		G3V7I9
		Q32PZ8
		A0A0G2JWB6
		G3V6W3
		D3ZRD9
		Q6MG71
		Q32KJ5
		D3ZUX1
		A0A0G2K7Y5
		F1LQI1
		B6DYQ5
		A9UMW1
		D3ZV56
		D3ZHA1
		Q6PSM0
		A0A0G2KA90
		A0A0G2K9X1
		A0A0H2UHV3
		D3ZE16
