## Supplement Table 2 for "Urinary proteome changes during pregnancy in rats"

### Sheet: Sheet2
biological process （pregnant and control group)
Names	total	elements
C P	35	removal of superoxide radicals
		cellular oxidant detoxification
		cellular response to increased oxygen levels
		regulation of cell shape
		positive regulation of triglyceride catabolic process
		negative regulation of keratinocyte proliferation
		wound healing
		carbohydrate metabolic process
		hydrogen peroxide catabolic process
		axon guidance
		innate immune response
		placenta blood vessel development
		response to peptide hormone
		cellular response to interleukin-6
		negative regulation of endopeptidase activity
		response to lipopolysaccharide
		animal organ regeneration
		complement activation, classical pathway
		cell adhesion
		calcium-mediated signaling using intracellular calcium source
		immune response
		negative regulation of blood coagulation
		positive regulation of cell migration
		response to hypoxia
		oxygen transport
		cell-cell adhesion
		inflammatory response
		protein homotetramerization
		aging
		cellular response to tumor necrosis factor
		proteolysis
		cellular response to insulin stimulus
		glutathione metabolic process
		homophilic cell adhesion via plasma membrane adhesion molecules
		glutathione derivative biosynthetic process
C	39	synaptic vesicle endocytosis
		response to yeast
		neuromuscular process controlling posture
		corpus callosum development
		oxaloacetate metabolic process
		modification-dependent protein catabolic process
		response to activity
		neuromuscular process controlling balance
		regulation of integrin-mediated signaling pathway
		negative regulation of neuron projection development
		lysosome organization
		positive regulation of calcium ion import
		lipid catabolic process
		cellular iron ion homeostasis
		positive regulation of plasminogen activation
		toxin transport
		natural killer cell activation
		negative regulation of smooth muscle cell proliferation
		leukocyte activation
		lipid metabolic process
		dendrite self-avoidance
		negative regulation of receptor internalization
		positive regulation of neutrophil degranulation
		positive regulation by host of viral process
		regulation of stress-activated MAPK cascade
		response to mineralocorticoid
		positive regulation of cell-substrate adhesion
		natural killer cell mediated cytotoxicity
		positive regulation of endothelial cell proliferation
		retina homeostasis
		iron ion transport
		positive regulation of defense response to bacterium
		cell-cell adhesion via plasma-membrane adhesion molecules
		retinoid metabolic process
		retinol metabolic process
		cell-cell junction maintenance
		intracellular sequestering of iron ion
		prostaglandin metabolic process
		response to immobilization stress
P	229	negative regulation of gene expression
		platelet aggregation
		positive regulation of peptidase activity
		negative regulation of endothelial cell proliferation
		negative regulation of platelet-derived growth factor receptor-beta signaling pathway
		branching morphogenesis of an epithelial tube
		pyridoxal 5'-phosphate salvage
		response to L-ascorbic acid
		response to zinc ion
		response to nutrient levels
		positive regulation of catalytic activity
		negative regulation of blood vessel endothelial cell migration
		2-oxoglutarate metabolic process
		response to cytokine
		regulation of beta-amyloid clearance
		negative regulation of endothelial cell migration
		cellular response to organic substance
		positive regulation of cell adhesion molecule production
		positive regulation of keratinocyte proliferation
		cell cycle arrest
		negative regulation of CD4-positive, alpha-beta T cell proliferation
		endothelial cell chemotaxis
		signal transduction
		response to oxidative stress
		response to xenobiotic stimulus
		positive regulation of NF-kappaB transcription factor activity
		liver development
		positive regulation of neurofibrillary tangle assembly
		response to glucose
		negative regulation of ryanodine-sensitive calcium-release channel activity
		hair follicle morphogenesis
		regulation of organelle assembly
		L-ascorbic acid metabolic process
		epidermal growth factor receptor signaling pathway
		extrinsic apoptotic signaling pathway in absence of ligand
		pathway-restricted SMAD protein phosphorylation
		positive regulation of endothelial cell chemotaxis
		response to thyroid hormone
		keratinization
		response to estradiol
		bone development
		negative regulation of cholesterol efflux
		glutathione biosynthetic process
		phosphorylation
		negative regulation of peptidase activity
		regulation of gene expression
		positive regulation of insulin secretion involved in cellular response to glucose stimulus
		left/right axis specification
		kidney development
		plasminogen activation
		cellular response to staurosporine
		neuron apoptotic process
		regulation of growth
		response to misfolded protein
		negative regulation of DNA damage response, signal transduction by p53 class mediator
		response to molecule of fungal origin
		T-helper 17 type immune response
		positive chemotaxis
		ventricular septum morphogenesis
		lipid transport
		negative regulation of extracellular matrix disassembly
		regulation of cholesterol transport
		receptor-mediated endocytosis
		carbohydrate catabolic process
		metanephric distal convoluted tubule development
		positive regulation of axon extension involved in axon guidance
		salivary gland cavitation
		pharyngeal system development
		ATP hydrolysis coupled proton transport
		positive regulation of lipid biosynthetic process
		response to growth hormone
		actin filament severing
		endocardial cushion fusion
		ameboidal-type cell migration
		blood coagulation, fibrin clot formation
		cellular response to glucose stimulus
		neural crest cell migration
		citrulline metabolic process
		receptor-mediated virion attachment to host cell
		xenobiotic metabolic process
		semaphorin-plexin signaling pathway
		organ regeneration
		response to triglyceride
		phospholipid efflux
		response to amino acid
		positive regulation of epithelial to mesenchymal transition involved in endocardial cushion formation
		endothelial cell migration
		positive regulation of lipoprotein lipase activity
		response to nutrient
		response to glucocorticoid
		negative regulation of proteolysis
		positive regulation of gene expression
		positive regulation of protein binding
		heart looping
		negative regulation of extrinsic apoptotic signaling pathway
		acute-phase response
		macrophage fusion
		cartilage development
		lipoprotein metabolic process
		positive regulation of fibroblast proliferation
		negative regulation of mature B cell apoptotic process
		type B pancreatic cell proliferation
		positive regulation of actin filament depolymerization
		negative regulation of extrinsic apoptotic signaling pathway via death domain receptors
		gluconeogenesis
		positive regulation of blood coagulation
		monocyte aggregation
		viral entry into host cell
		regulation of ossification
		apoptotic process
		establishment of endothelial barrier
		cellular response to nutrient levels
		response to genistein
		beta-alanine metabolic process
		peptide catabolic process
		glomerular visceral epithelial cell development
		regulation of protein stability
		glycolytic process
		interleukin-17-mediated signaling pathway
		negative regulation of transforming growth factor-beta secretion
		negative regulation of complement activation, classical pathway
		positive regulation of exocytosis
		response to organic substance
		extrinsic apoptotic signaling pathway
		cholesterol efflux
		peptide cross-linking
		response to thyrotropin-releasing hormone
		mammary duct terminal end bud growth
		regulation of vacuole fusion, non-autophagic
		tumor necrosis factor-mediated signaling pathway
		high-density lipoprotein particle remodeling
		fibrinolysis
		negative regulation of endothelial cell apoptotic process
		positive regulation of MAPK cascade
		apoptotic cell clearance
		hydrogen ion transmembrane transport
		cellular response to platelet-derived growth factor stimulus
		blood coagulation
		response to insulin
		response to estrogen
		glomerular filtration
		L-ascorbic acid biosynthetic process
		angiogenesis
		cellular response to tumor cell
		activin receptor signaling pathway
		positive regulation of ryanodine-sensitive calcium-release channel activity
		peptidyl-threonine phosphorylation
		establishment of protein localization to plasma membrane
		single organismal cell-cell adhesion
		positive regulation of phospholipid translocation
		positive regulation of synapse assembly
		apoptotic signaling pathway
		positive regulation of ERK1 and ERK2 cascade
		positive regulation of chemotaxis
		transforming growth factor beta receptor signaling pathway
		intracellular protein transport
		high-density lipoprotein particle clearance
		response to steroid hormone
		reverse cholesterol transport
		platelet activation
		cell migration
		cellular response to lipopolysaccharide
		regulation of cell proliferation
		negative regulation of protein binding
		cellular response to interleukin-1
		cellular response to hypoxia
		positive regulation of defense response to virus by host
		response to tumor necrosis factor
		response to organic cyclic compound
		chondrocyte proliferation
		ATP metabolic process
		L-lysine catabolic process to acetyl-CoA via saccharopine
		cellular water homeostasis
		signal transduction by protein phosphorylation
		response to drug
		patterning of blood vessels
		protein import
		lung development
		cell chemotaxis
		response to hormone
		positive regulation of glial cell differentiation
		cellular response to growth factor stimulus
		skeletal muscle tissue development
		actin filament fragmentation
		cell surface receptor signaling pathway
		ossification
		xenophagy
		artery morphogenesis
		positive regulation of peptidyl-tyrosine phosphorylation
		response to cholesterol
		learning or memory
		negative regulation of myeloid cell apoptotic process
		positive regulation of nitric oxide biosynthetic process
		response to cadmium ion
		embryo implantation
		neuron projection extension
		integrin-mediated signaling pathway
		vacuolar acidification
		positive regulation of pathway-restricted SMAD protein phosphorylation
		positive regulation of reactive oxygen species metabolic process
		response to calcium ion
		hepoxilin biosynthetic process
		positive regulation of substrate-dependent cell migration, cell attachment to substrate
		angiogenesis involved in coronary vascular morphogenesis
		ubiquitin homeostasis
		immunoglobulin production
		heart development
		regulation of apoptotic process
		positive regulation of cytoplasmic translation
		high-density lipoprotein particle assembly
		acute inflammatory response
		negative regulation of growth rate
		locomotory behavior
		negative regulation of angiogenesis
		glomerular visceral epithelial cell development 肾脏发育
		coronary artery morphogenesis
		morphogenesis of an epithelial sheet
		response to cycloheximide
		germ cell migration
		positive regulation of cell proliferation
		positive regulation of cytokine-mediated signaling pathway
		epithelial cell differentiation
		glutamate metabolic process
		response to toxic substance
		positive regulation of cell adhesion
		negative regulation of renal sodium excretion
		cellular response to oxidative stress
		negative regulation of intrinsic apoptotic signaling pathway in response to DNA damage by p53 class mediator
		heterophilic cell-cell adhesion via plasma membrane cell adhesion molecules

### Sheet: Sheet1
IPA classical biological pathways (pregnant and control group)
Names	total	elements
C p	17	Intrinsic Prothrombin Activation Pathway
		Extrinsic Prothrombin Activation Pathway
		Phospholipases
		Hepatic Fibrosis / Hepatic Stellate Cell Activation
		CLEAR Signaling Pathway
		Differential Regulation of Cytokine Production in Intestinal Epithelial Cells by IL-17A and IL-17F
		MIF Regulation of Innate Immunity
		FXR/RXR Activation
		Chondroitin Sulfate Degradation (Metazoa)
		Coagulation System
		Complement System
		Methylthiopropionate Biosynthesis
		Ethanol Degradation IV
		LXR/RXR Activation
		IL-10 Signaling
		Eicosanoid Signaling
		MIF-mediated Glucocorticoid Regulation
p	71	Ethanol Degradation II
		Hepatic Fibrosis Signaling Pathway
		Noradrenaline and Adrenaline Degradation
		Pulmonary Healing Signaling Pathway
		PCP (Planar Cell Polarity) Pathway
		Ascorbate Recycling (Cytosolic)
		Tyrosine Biosynthesis IV
		Th1 and Th2 Activation Pathway
		Histamine Degradation
		Synaptogenesis Signaling Pathway
		Gα12/13 Signaling
		Sulfite Oxidation IV
		Signaling by Rho Family GTPases
		Role of Tissue Factor in Cancer
		Sirtuin Signaling Pathway
		Thymine Degradation
		Fatty Acid α-oxidation
		Pentose Phosphate Pathway
		WNT/β-catenin Signaling
		Coronavirus Replication Pathway
		Tryptophan Degradation to 2-amino-3-carboxymuconate Semialdehyde
		Tryptophan Degradation X (Mammalian, via Tryptamine)
		Glutathione Redox Reactions II
		Phenylalanine Degradation I (Aerobic)
		WNT/Ca+ pathway
		Oxidative Ethanol Degradation III
		Uracil Degradation II (Reductive)
		Regulation Of The Epithelial Mesenchymal Transition In Development Pathway
		Serotonin Degradation
		Mitochondrial Dysfunction
		Oxidized GTP and dGTP Detoxification
		TCA Cycle II (Eukaryotic)
		Clathrin-mediated Endocytosis Signaling
		Dopamine Degradation
		γ-glutamyl Cycle
		Choline Biosynthesis III
		Maturity Onset Diabetes of Young (MODY) Signaling
		Guanine and Guanosine Salvage I
		Prostanoid Biosynthesis
		Pulmonary Fibrosis Idiopathic Signaling Pathway
		RHOGDI Signaling
		NAD biosynthesis II (from tryptophan)
		Putrescine Degradation III
		Tryptophan Degradation III (Eukaryotic)
		Methylglyoxal Degradation I
		Factors Promoting Cardiogenesis in Vertebrates
		2-ketoglutarate Dehydrogenase Complex
		Role of IL-17A in Psoriasis
		Adenine and Adenosine Salvage III
		Lysine Degradation II
		FAK Signaling
		Sucrose Degradation V (Mammalian)
		Pentose Phosphate Pathway (Oxidative Branch)
		Xenobiotic Metabolism AHR Signaling Pathway
		Adipogenesis pathway
		Glutathione Biosynthesis
		GP6 Signaling Pathway
		SPINK1 Pancreatic Cancer Pathway
		IGF-1 Signaling
		Airway Pathology in Chronic Obstructive Pulmonary Disease
		Lysine Degradation V
		NAD Salvage Pathway II
		Iron homeostasis signaling pathway
		Ferroptosis Signaling Pathway
		Basal Cell Carcinoma Signaling
		Glucocorticoid Receptor Signaling
		Th2 Pathway
		Role of WNT/GSK-3β Signaling in the Pathogenesis of Influenza
		Epithelial Adherens Junction Signaling
		Role of JAK1 and JAK3 in γc Cytokine Signaling
		Atherosclerosis Signaling
C	23	Lactose Degradation III
		Triacylglycerol Degradation
		Heparan Sulfate Biosynthesis (Late Stages)
		Neuroprotective Role of THOP1 in Alzheimer's Disease
		Glycogen Degradation III
		VDR/RXR Activation
		Role of MAPK Signaling in the Pathogenesis of Influenza
		Sphingosine and Sphingosine-1-phosphate Metabolism
		Wound Healing Signaling Pathway
		Ephrin Receptor Signaling
		Agrin Interactions at Neuromuscular Junction
		Toll-like Receptor Signaling
		Neuroinflammation Signaling Pathway
		Role of MAPK Signaling in Inhibiting the Pathogenesis of Influenza
		Superoxide Radicals Degradation
		Nucleotide Excision Repair Pathway
		VEGF Family Ligand-Receptor Interactions
		Dermatan Sulfate Degradation (Metazoa)
		Heparan Sulfate Biosynthesis
		Ceramide Degradation
		Inhibition of Matrix Metalloproteases
		Axonal Guidance Signaling
		NRF2-mediated Oxidative Stress Response
