## Supplement Table 3 for "Urinary proteome changes during pregnancy in rats"

### Sheet: GD 1 d
biological process	P-Value（P<0.05)	IPA canonical pathways	P-Value（P<0.05)
aging	9.7e-05	FXR/RXR Activation	0.00020893
glutathione metabolic process	0.0011	TCA Cycle II (Eukaryotic)	0.00144544
negative regulation of endopeptidase activity	0.0021	LXR/RXR Activation	0.00281838
negative regulation of endothelial cell migration	0.0025	Mitochondrial Dysfunction	0.0074131
animal organ regeneration	0.0028	Guanine and Guanosine Salvage I	0.00758578
negative regulation of angiogenesis	0.0036	Pulmonary Fibrosis Idiopathic Signaling Pathway	0.00776247
epithelial cell differentiation	0.0037	2-ketoglutarate Dehydrogenase Complex	0.0102329
macrophage fusion	0.0062	Maturity Onset Diabetes of Young (MODY) Signaling	0.0144544
cell migration	0.011	Adenine and Adenosine Salvage III	0.0151356
liver development	0.013	Role of IL-17A in Psoriasis	0.0229087
response to organic cyclic compound	0.014	IGF-1 Signaling	0.0275423
T-helper 17 type immune response	0.015	Sirtuin Signaling Pathway	0.0301995
response to triglyceride	0.015	γ-glutamyl Cycle	0.0301995
glutathione derivative biosynthetic process	0.015	Atherosclerosis Signaling	0.0346737
response to nutrient levels	0.018	Iron homeostasis signaling pathway	0.0436516
monocyte aggregation	0.019
lipid transport	0.021
kidney development	0.022
cartilage development	0.026
positive regulation of glial cell differentiation	0.028
bone development	0.031
negative regulation of CD4-positive, alpha-beta T cell proliferation	0.031
interleukin-17-mediated signaling pathway	0.034
positive regulation of lipoprotein lipase activity	0.034
regulation of protein stability	0.035
xenobiotic metabolic process	0.035
positive regulation of triglyceride catabolic process	0.037
negative regulation of intrinsic apoptotic signaling pathway in response to DNA damage by p53 class mediator	0.037
positive regulation of ERK1 and ERK2 cascade	0.037
plasminogen activation	0.04
chondrocyte proliferation	0.04
negative regulation of blood coagulation	0.04
phospholipid efflux	0.04
placenta blood vessel development	0.04
ossification	0.04
removal of superoxide radicals	0.043
response to L-ascorbic acid	0.049
locomotory behavior	0.049
positive regulation of cell migration	0.049

### Sheet: GD 4 d
biological process	P-Value（P<0.05)	IPA canonical pathways	P-Value（P<0.05)
cell adhesion	6.3e-05	CLEAR Signaling Pathway	0.00776247
cellular response to insulin stimulus	0.00078	Chondroitin Sulfate Degradation (Metazoa)	0.00794328
animal organ regeneration	0.0019	SPINK1 Pancreatic Cancer Pathway	0.0251189
epithelial cell differentiation	0.0025	Maturity Onset Diabetes of Young (MODY) Signaling	0.0354813
macrophage fusion	0.0054
positive regulation of insulin secretion involved in cellular response to glucose stimulus	0.0075
liver development	0.0089
homophilic cell adhesion via plasma membrane adhesion molecules	0.0093
glutathione metabolic process	0.014
negative regulation of renal sodium excretion	0.024
regulation of protein stability	0.027
negative regulation of ryanodine-sensitive calcium-release channel activity	0.029
hepoxilin biosynthetic process	0.029
glomerular visceral epithelial cell development	0.029
negative regulation of intrinsic apoptotic signaling pathway in response to DNA damage by p53 class mediator	0.032
plasminogen activation	0.035
placenta blood vessel development	0.035
positive regulation of keratinocyte proliferation	0.037
cell migration	0.038
proteolysis	0.039
intracellular protein transport	0.039
negative regulation of DNA damage response, signal transduction by p53 class mediator	0.04
negative regulation of keratinocyte proliferation	0.04
peptide catabolic process	0.043
positive regulation of cytoplasmic translation	0.043
carbohydrate metabolic process	0.044
response to organic cyclic compound	0.046

### Sheet: GD 7 d
biological process	P-Value（P<0.05)	IPA canonical pathways	P-Value（P<0.05)
cellular oxidant detoxification	1.5e-05	Glutathione Biosynthesis	0.00346737
hydrogen peroxide catabolic process	0.0011	Lysine Degradation II	0.0057544
response to cadmium ion	0.0032	Lysine Degradation V	0.0057544
pyridoxal 5'-phosphate salvage	0.0036	Tryptophan Degradation to 2-amino-3-carboxymuconate Semialdehyde	0.00691831
L-lysine catabolic process to acetyl-CoA via saccharopine	0.0055	NAD biosynthesis II (from tryptophan)	0.0128825
glutathione metabolic process	0.0064	γ-glutamyl Cycle	0.0138038
L-ascorbic acid biosynthetic process	0.0073	Chondroitin Sulfate Degradation (Metazoa)	0.0186209
L-ascorbic acid metabolic process	0.0091	Tryptophan Degradation III (Eukaryotic)	0.030903
positive regulation of phospholipid translocation	0.011
response to calcium ion	0.012
response to hormone	0.015
response to xenobiotic stimulus	0.015
cellular water homeostasis	0.016
negative regulation of ryanodine-sensitive calcium-release channel activity	0.02
response to toxic substance	0.021
glutamate metabolic process	0.025
oxygen transport	0.027
actin filament severing	0.029
2-oxoglutarate metabolic process	0.031
phosphorylation	0.035
