## Supplement Table 4 for "Urinary proteome changes during pregnancy in rats"

### Sheet: GD 11 d
biological process	P-Value（P<0.05)		IPA canonical pathways	P-Value（P<0.05)
glycolytic process	8.3e-05		Choline Biosynthesis III	0.00776247
aging	0.00018		Histamine Degradation	0.0104713
hydrogen ion transmembrane transport	0.00033		Fatty Acid α-oxidation	0.0104713
placenta blood vessel development	0.00089		Putrescine Degradation III	0.0112202
response to glucocorticoid	0.001		Ethanol Degradation IV	0.0120226
liver development	0.0021		NAD Salvage Pathway II	0.0131826
epithelial cell differentiation	0.0048		Tryptophan Degradation X (Mammalian, via Tryptamine)	0.0131826
Airway Pathology in Chronic Obstructive Pulmonary Disease	0.0057		Dopamine Degradation	0.0138038
macrophage fusion	0.0069		Ethanol Degradation II	0.0158489
branching morphogenesis of an epithelial tube	0.0072		Noradrenaline and Adrenaline Degradation	0.0177828
negative regulation of growth rate	0.01		Coronavirus Replication Pathway	0.0204174
cellular response to tumor cell	0.014		Oxidative Ethanol Degradation III	0.0275423
viral entry into host cell	0.015		SPINK1 Pancreatic Cancer Pathway	0.0281838
negative regulation of mature B cell apoptotic process	0.017		Phospholipases	0.0316228
cellular response to hypoxia	0.018		Serotonin Degradation	0.0323594
response to organic cyclic compound	0.019		Xenobiotic Metabolism AHR Signaling Pathway	0.0436516
negative regulation of myeloid cell apoptotic process	0.02
heart looping	0.02
regulation of vacuole fusion, non-autophagic	0.024
axon guidance	0.026
cell cycle arrest	0.028
positive regulation of glial cell differentiation	0.031
negative regulation of protein binding	0.032
response to drug	0.033
cellular response to increased oxygen levels	0.034
negative regulation of CD4-positive, alpha-beta T cell proliferation	0.034
response to xenobiotic stimulus	0.035
negative regulation of gene expression	0.036
positive regulation of protein binding	0.036
positive regulation of endothelial cell chemotaxis	0.037
glomerular visceral epithelial cell development	0.037
animal organ regeneration	0.038
negative regulation of intrinsic apoptotic signaling pathway in response to DNA damage by p53 class mediator	0.041
morphogenesis of an epithelial sheet	0.041
plasminogen activation	0.044
left/right axis specification	0.044
positive regulation of ERK1 and ERK2 cascade	0.046

### Sheet: GD 14 d
biological process	P-Value（P<0.05)		IPA canonical pathways	P-Value（P<0.05)
negative regulation of extrinsic apoptotic signaling pathway	0.00015		Airway Pathology in Chronic Obstructive Pulmonary Disease	0.001
positive regulation of gene expression	0.00027		Complement System	0.0102329
aging	0.001		LXR/RXR Activation	0.0107152
acute inflammatory response	0.0014		Atherosclerosis Signaling	0.0138038
positive regulation of peptidyl-tyrosine phosphorylation	0.002		Prostanoid Biosynthesis	0.0204174
extrinsic apoptotic signaling pathway in absence of ligand	0.0033		Extrinsic Prothrombin Activation Pathway	0.0234423
patterning of blood vessels	0.0035		Differential Regulation of Cytokine Production in Intestinal Epithelial Cells by IL-17A and IL-17F	0.025704
innate immune response	0.0038		Clathrin-mediated Endocytosis Signaling	0.0457088
response to hypoxia	0.0042		Coagulation System	0.0489779
embryo implantation	0.0075
cell chemotaxis	0.0095
angiogenesis	0.01
positive regulation of epithelial to mesenchymal transition involved in endocardial cushion formation	0.012
angiogenesis involved in coronary vascular morphogenesis	0.012
positive regulation of cell migration	0.014
coronary artery morphogenesis	0.017
response to cycloheximide	0.017
positive regulation of axon extension involved in axon guidance	0.017
mammary duct terminal end bud growth	0.017
regulation of gene expression	0.02
germ cell migration	0.022
endothelial cell chemotaxis	0.022
type B pancreatic cell proliferation	0.027
immune response	0.028
response to estrogen	0.03
pathway-restricted SMAD protein phosphorylation	0.031
heart development	0.033
positive regulation of cell proliferation	0.034
inflammatory response	0.036
activin receptor signaling pathway	0.039
response to peptide hormone	0.04
calcium-mediated signaling using intracellular calcium source	0.041
response to glucocorticoid	0.042
cellular response to tumor necrosis factor	0.042
pharyngeal system development	0.043
regulation of ossification	0.05

### Sheet: GD 16 d
biological process	P-Value（P<0.05)
xenophagy	0.0037
cell migration	0.0041
cellular response to platelet-derived growth factor stimulus	0.0041
positive regulation of cell migration	0.0047
peptide cross-linking	0.006
positive regulation of defense response to virus by host	0.0062
epidermal growth factor receptor signaling pathway	0.0093
ubiquitin homeostasis	0.013
learning or memory	0.015
positive regulation of cell adhesion	0.015
high-density lipoprotein particle clearance	0.016
negative regulation of cholesterol efflux	0.02
salivary gland cavitation	0.02
blood coagulation	0.02
positive regulation of fibroblast proliferation	0.022
ameboidal-type cell migration	0.023
high-density lipoprotein particle assembly	0.026
positive regulation of ryanodine-sensitive calcium-release channel activity	0.029
cellular response to growth factor stimulus	0.03
response to calcium ion	0.032
cell-cell adhesion	0.033
reverse cholesterol transport	0.039
high-density lipoprotein particle remodeling	0.039
glomerular visceral epithelial cell development	0.039
negative regulation of blood coagulation	0.039
cellular response to interleukin-1	0.042
receptor-mediated endocytosis	0.042
glomerular filtration	0.042
negative regulation of blood vessel endothelial cell migration	0.045
positive regulation of chemotaxis	0.045
positive regulation of lipid biosynthetic process	0.045
response to glucose	0.048

### Sheet: GD 18 d
biological process	P-Value（P<0.05)		IPA canonical pathways	P-Value（P<0.05)
cell adhesion	7.8e-07		Airway Pathology in Chronic Obstructive Pulmonary Disease	6.60693e-05
glycolytic process	3.2e-06		Glucocorticoid Receptor Signaling	0.00371535
positive regulation of gene expression	1e-05		Sulfite Oxidation IV	0.00398107
response to drug	1.4e-05		WNT/β-catenin Signaling	0.0042658
response to oxidative stress	2.6e-05		Complement System	0.00812831
positive regulation of cell migration	6.9e-05		LXR/RXR Activation	0.01
aging	0.00014		FXR/RXR Activation	0.0109648
regulation of cell shape	0.00039		Th2 Pathway	0.0120226
ATP hydrolysis coupled proton transport	0.0005		Gα12/13 Signaling	0.0147911
immune response	0.00058		Adipogenesis pathway 脂肪	0.0151356
establishment of endothelial barrier	0.00059		Factors Promoting Cardiogenesis in Vertebrates	0.0213796
cellular response to interleukin-1	0.00062		Th1 and Th2 Activation Pathway	0.0223872
response to organic cyclic compound	0.00067		PCP (Planar Cell Polarity) Pathway	0.0234423
blood coagulation	0.00067		Role of WNT/GSK-3β Signaling in the Pathogenesis of Influenza	0.0263027
acute-phase response	0.00068		WNT/Ca+ pathway	0.0281838
tumor necrosis factor-mediated signaling pathway	0.00083		Basal Cell Carcinoma Signaling	0.0301995
response to lipopolysaccharide	0.00083		Synaptogenesis Signaling Pathway	0.0338844
negative regulation of endopeptidase activity	0.001		Pulmonary Fibrosis Idiopathic Signaling Pathway	0.0346737
positive regulation of epithelial to mesenchymal transition involved in endocardial cushion formation	0.0011		Hepatic Fibrosis / Hepatic Stellate Cell Activation	0.0354813
heterophilic cell-cell adhesion via plasma membrane cell adhesion molecules	0.0014		FAK Signaling	0.0363078
neural crest cell migration	0.0018		Prostanoid Biosynthesis	0.0389045
cell-cell adhesion	0.0019		Pulmonary Healing Signaling Pathway	0.0398107
innate immune response	0.0019		Regulation Of The Epithelial Mesenchymal Transition In Development Pathway	0.0436516
response to hypoxia	0.0024		γ-glutamyl Cycle	0.0467735
cellular response to glucose stimulus	0.0026		RHOGDI Signaling	0.0489779
organ regeneration	0.0028
response to glucocorticoid	0.003
positive regulation of actin filament depolymerization	0.0038
ventricular septum morphogenesis 心室中隔形态的形成 大鼠心脏室间隔什么时候闭合 为肺循环做准备	0.0046
positive regulation of peptidase activity	0.0048
single organismal cell-cell adhesion	0.0052
response to organic substance	0.0057
vacuolar acidification	0.0058
patterning of blood vessels	0.0065
branching morphogenesis of an epithelial tube 肺的支气管发育	0.0065
cellular response to nutrient levels	0.0069
complement activation, classical pathway	0.007
pathway-restricted SMAD protein phosphorylation	0.0081
peptidyl-threonine phosphorylation	0.0087
response to toxic substance	0.0088
extrinsic apoptotic signaling pathway	0.0093
establishment of protein localization to plasma membrane	0.011
keratinization	0.011
wound healing	0.011
cellular response to growth factor stimulus	0.011
neuron apoptotic process	0.011
positive regulation of nitric oxide biosynthetic process	0.012
response to peptide hormone	0.012
activin receptor signaling pathway	0.012
regulation of cell proliferation	0.013
ATP metabolic process	0.013
regulation of gene expression	0.013
positive regulation of pathway-restricted SMAD protein phosphorylation	0.014
cellular response to tumor necrosis factor	0.014
integrin-mediated signaling pathway	0.014
response to zinc ion	0.016
embryo implantation	0.019
immunoglobulin production	0.019
apoptotic signaling pathway	0.021
signal transduction by protein phosphorylation	0.021
negative regulation of transforming growth factor-beta secretion	0.021
positive regulation of substrate-dependent cell migration, cell attachment to substrate	0.021
response to cytokine	0.021
homophilic cell adhesion via plasma membrane adhesion molecules	0.022
positive regulation of peptidyl-tyrosine phosphorylation	0.023
response to amino acid	0.024
peptide catabolic process	0.024
neuron projection extension	0.027
response to steroid hormone	0.027
viral entry into host cell	0.029
artery morphogenesis	0.029
response to estrogen	0.031
endocardial cushion fusion 心内膜融合	0.031
negative regulation of complement activation, classical pathway	0.031
signal transduction	0.032
positive regulation of MAPK cascade	0.032
cellular response to lipopolysaccharide	0.033
skeletal muscle tissue development	0.033
cholesterol efflux	0.033
regulation of apoptotic process	0.035
positive chemotaxis	0.035
cellular oxidant detoxification	0.037
cellular response to platelet-derived growth factor stimulus	0.038
positive regulation of fibroblast proliferation	0.038
negative regulation of endothelial cell apoptotic process	0.04
positive regulation of catalytic activity	0.041
apoptotic process	0.042
actin filament fragmentation	0.042
regulation of organelle assembly	0.042
citrulline metabolic process	0.042
carbohydrate metabolic process	0.044
angiogenesis	0.047
gluconeogenesis	0.048
semaphorin-plexin signaling pathway	0.048

### Sheet: GD 20 d
biological process	P-Value（P<0.05)		IPA canonical pathways	P-Value（P<0.05)
negative regulation of endopeptidase activity	2.4e-07		Extrinsic Prothrombin Activation Pathway	4.7863e-05
fibrinolysis	2.4e-07		Uracil Degradation II (Reductive)	6.91831e-05
cell adhesion	3e-07		Thymine Degradation	6.91831e-05
embryo implantation	8.2e-07		GP6 Signaling Pathway	0.00025704
aging	6.7e-05		Coagulation System	0.000588844
negative regulation of endothelial cell apoptotic process	0.0002		γ-glutamyl Cycle	0.00147911
organ regeneration	0.00027		Role of Tissue Factor in Cancer	0.00204174
complement activation, classical pathway	0.00046		Gα12/13 Signaling	0.00346737
blood coagulation	0.00047		Synaptogenesis Signaling Pathway	0.00363078
homophilic cell adhesion via plasma membrane adhesion molecules	0.0007		Methylthiopropionate Biosynthesis	0.0047863
blood coagulation, fibrin clot formation	0.00094		Sulfite Oxidation IV	0.0047863
positive regulation of epithelial to mesenchymal transition involved in endocardial cushion formation	0.00094		WNT/β-catenin Signaling	0.00812831
heterophilic cell-cell adhesion via plasma membrane cell adhesion molecules	0.0011		MIF-mediated Glucocorticoid Regulation	0.0104713
response to growth hormone	0.0011		Hepatic Fibrosis / Hepatic Stellate Cell Activation	0.0112202
immune response	0.0013		Complement System	0.011749
glutathione metabolic process	0.0017		IGF-1 Signaling	0.0128825
endothelial cell migration	0.002		Methylglyoxal Degradation I	0.0144544
cellular response to interleukin-6	0.0025		Glutathione Biosynthesis	0.0144544
response to genistein	0.0026		Ascorbate Recycling (Cytosolic)	0.0144544
receptor-mediated endocytosis	0.0028		Tyrosine Biosynthesis IV	0.0144544
glutathione biosynthetic process	0.0041		Intrinsic Prothrombin Activation Pathway	0.0144544
positive regulation of cell migration	0.0042		Airway Pathology in Chronic Obstructive Pulmonary Disease	0.0147911
innate immune response	0.0043		MIF Regulation of Innate Immunity	0.0158489
cellular oxidant detoxification	0.0047		LXR/RXR Activation	0.0165959
response to hypoxia	0.0052		RHOGDI Signaling	0.0177828
response to organic cyclic compound	0.0055		FXR/RXR Activation	0.018197
glomerular visceral epithelial cell development	0.0059		Pentose Phosphate Pathway (Oxidative Branch)	0.0190546
response to cholesterol	0.0069		Glutathione Redox Reactions II	0.0190546
pathway-restricted SMAD protein phosphorylation	0.0069		Oxidized GTP and dGTP Detoxification	0.0190546
glomerular filtration	0.0069		Phenylalanine Degradation I (Aerobic)	0.0190546
proteolysis	0.007		Th2 Pathway	0.0199526
peptidyl-threonine phosphorylation	0.007		Ferroptosis Signaling Pathway	0.0234423
cellular response to organic substance	0.0075		Glucocorticoid Receptor Signaling	0.0338844
platelet aggregation	0.0075		Factors Promoting Cardiogenesis in Vertebrates	0.0346737
positive regulation of blood coagulation	0.0081		Eicosanoid Signaling	0.0354813
response to cadmium ion	0.0097		Signaling by Rho Family GTPases	0.0363078
establishment of endothelial barrier	0.01		Epithelial Adherens Junction Signaling	0.0371535
response to thyroid hormone	0.01		Th1 and Th2 Activation Pathway	0.0371535
activin receptor signaling pathway	0.01		Role of JAK1 and JAK3 in γc Cytokine Signaling	0.0416869
apoptotic cell clearance	0.01		IL-10 Signaling	0.0446684
cellular response to glucose stimulus	0.011		Hepatic Fibrosis Signaling Pathway	0.0457088
response to zinc ion	0.013		Prostanoid Biosynthesis	0.0467735
response to estradiol	0.015		Sucrose Degradation V (Mammalian)	0.0467735
response to oxidative stress	0.015		Pentose Phosphate Pathway	0.0467735
cellular response to interleukin-1	0.016
signal transduction by protein phosphorylation	0.017
response to organic substance	0.017
negative regulation of extrinsic apoptotic signaling pathway via death domain receptors	0.019
regulation of beta-amyloid clearance	0.02
positive regulation of neurofibrillary tangle assembly	0.02
cellular response to staurosporine	0.02
response to thyrotropin-releasing hormone	0.02
response to insulin	0.021
response to estrogen	0.024
response to nutrient levels	0.025
cellular response to lipopolysaccharide	0.025
negative regulation of peptidase activity	0.025
viral entry into host cell	0.025
positive regulation of cell proliferation	0.027
positive regulation of NF-kappaB transcription factor activity	0.027
lipoprotein metabolic process	0.029
cholesterol efflux	0.029
positive regulation of exocytosis	0.029
response to misfolded protein	0.029
beta-alanine metabolic process	0.029
endocardial cushion fusion	0.029
negative regulation of platelet-derived growth factor receptor-beta signaling pathway	0.029
negative regulation of extracellular matrix disassembly	0.029
regulation of cholesterol transport	0.029
negative regulation of complement activation, classical pathway	0.029
positive regulation of synapse assembly	0.029
transforming growth factor beta receptor signaling pathway	0.029
positive regulation of gene expression	0.03
negative regulation of proteolysis	0.031
positive regulation of fibroblast proliferation	0.031
carbohydrate metabolic process	0.035
xenobiotic metabolic process	0.035
angiogenesis	0.035
response to drug	0.036
positive regulation of ERK1 and ERK2 cascade	0.037
metanephric distal convoluted tubule development	0.039
response to molecule of fungal origin	0.039
carbohydrate catabolic process	0.039
protein import	0.039
protein homotetramerization	0.039
ventricular septum morphogenesis	0.039
positive regulation of reactive oxygen species metabolic process	0.039
cell surface receptor signaling pathway	0.041
signal transduction	0.041
lung development	0.041
cellular response to oxidative stress	0.041
negative regulation of endothelial cell proliferation	0.041
response to nutrient	0.046
response to tumor necrosis factor	0.046
regulation of growth	0.046
positive regulation of cytokine-mediated signaling pathway	0.048
positive regulation of cell adhesion molecule production	0.048
high-density lipoprotein particle clearance	0.048
receptor-mediated virion attachment to host cell	0.048
platelet activation	0.048
patterning of blood vessels	0.048
